# Centrin-anchored hydrodynamic shape changes underpin active nuclear rerouting in branched hyphae of an oomycete pathogen

**DOI:** 10.1101/652255

**Authors:** Edouard Evangelisti, Liron Shenhav, Temur Yunusov, Marie Le Naour-Vernet, Philipp Rink, Sebastian Schornack

## Abstract

Polyenergid fungi and oomycetes are phylogenetically distant but structurally similar. To address whether they share similar nuclear dynamics we carried out time-lapse imaging of fluorescently labelled *Phytophthora palmivora* nuclei. Nuclei underwent coordinated bi-directional movements during plant infection. Within hyphal networks growing *in planta* or in axenic culture nuclei are either dragged passively with the cytoplasm or actively become rerouted toward nuclei-depleted hyphal sections and often display a very stretched shape. Benomyl-induced depolymerization of microtubules reduced active movements and the occurrence of stretched nuclei. A centrosome protein localized at the leading end of stretched nuclei, suggesting that like fungi astral microtubule-guided movements contribute to nuclear distribution within oomycete hyphae. The remarkable hydrodynamic shape adaptations of *Phytophthora* nuclei contrast those in fungi and likely enable them to migrate over longer distances. Therefore, our work summarises mechanisms which enable a near equal nuclear distribution in an oomycete. We provide a basis for computational modelling of hydrodynamic nuclear deformation within branched tubular networks.
