## Supporting table 2 - Primers for "Centrin-anchored hydrodynamic shape changes underpin active nuclear rerouting in branched hyphae of an oomycete pathogen"

### Sheet: Primer table
Primer name	Sequence (5’ -> 3’)
Quantitative RT-PCR
Lili-UBC2-F2	AACATTTACTTCCCGGCCGAC
Lili-UBC2-R2	CAGGGCTCCATTGGTCCTTCA
Lili-EF1a-F1	GCAACATGCCGTGGTACAAG
Lili-EF1a-R1	CTTAGGGGCGTTCAGGTTGT
Lili-WS21-F1	CTCCAGAACGTGTACATTCG
Lili-WS21-R1	TGGCACCCTTCTCCTCGG
pTOR-Gateway backbone
NdeI-R3	ACGCATATGTGAATTATCAACTATGTATAAT
NdeI-R4	ACGCATATGCCAAGCTATCAACTTTGTATAG
Ham34pro_IFF	AGGGAACAAAAGCTGGTACCTCTGATGGACAAAGGGTC
Ham34pro_XFP_R	CTCCTCGCCCTTGCTCACCATGGTATCGATACCGTCG
XFP_F	GTGAGCAAGGGCGAGGAG
Ham34ter_XFP_R	CAGCTCGACCTTCGGCCTACTTGTACAGCTCGTCCATG
Ham34pro_R	GGTATCGATACCGTCGACCT
Ham34ter_F	GCCGAAGGTCGAGCTGTGTG
Ham34ter_IFR	GGTATAATGGGCCCGGTACCTGGTTGGTTTACGATAAATAAAG
Nuclear reporter driven by UBC2 promoter
UBC2pro_2B4	TATAGAAAAGTTGGCCCTTACTGGTCTCCGACACGAGC
UBC2pro_2B1R	TTTGTACAAACTTGCTTGCTCTGTTCCTCCTCTCCTTCG
UBC2ter_2B2R	TTGTACAAAGTGGAGCACGCTAGGAGTAGGAGATCTTC
UBC2ter_2B3	TAATAAAGTTGATCATAAAACAATGTGACAATAGCG
WS21ter_2B2R	TTGTACAAAGTGGGCGCGTTCATTAGTTGACAGCTTGG
WS21ter_2B3	TAATAAAGTTGTTGGCTGAGGCGCAGTTCTGTAGAA
NLS_2B1	AAAAAAGCAGGCTATGCACAAGCGCAAGCGCG
NLS_mTFP1_R	CTCCTCGCCCTTGCTCACGCGACGACGGACCTTGGTGTCG
mTFP1_2B2	CAAGAAAGCTGGGTCTACTTGTACAGCTCGTCCATG
CETN2 reporter
Cit_CETN2_R	TCGCGAGCCATAAGCGGAAGACATCTTGTACAGCTCGTCCAT
CETN2_F	ATGTCTTCCGCTTATGGCTCGCGA
CETN2_Ham34t_R	GTGCACACAGCTCGACCTTCGGCTTAGTACAGACTAGTCTTC
CETN2pro_F	CACGGACAATGCTTGGATCT
CETN2pro-SCA_R	gcctcgcccttgctcaccatCACTGCGTCTCTTGT
SCA_CE_R	GAGCCATAAGCGGAAGACATcttgtacagctcgtc
CE_CEter_R	GTATTGTCTCCGTTTGCCCCTTAGTACAGACTAG
LaminA reporter
mCitrine_LamA_R	CTTTGTGTTGGGCGTCGTGACAGCCACCTTGTACAGCTCGTCCAT
LamA_F	GTGGCTGTCACGACGCCCAACACAA
LamA_Ham34ter_R	ACAGCTCGACCTTCGGCTTACATCATGCCGCAGTTTCCAGAGGGAGGAGCCT
LamA_Ham34ter_F	GCATGATGTAAGCCGAAGGTCGAGCTGT
LamApro_IFF	AGGGAACAAAAGCTGGTACCAGGCAAAGGAGAAGCGTG
LamApro_mCitrine_R	GCTCCTCGCCCTTGCTCACCATGATGGACTCGAACACGTGCG
